# Adverse outcomes in SARS-CoV-2 infected pregnant mice are gestational age-dependent and resolve with antiviral treatment

**DOI:** 10.1101/2023.03.23.533961

**Authors:** Patrick S. Creisher, Jamie L. Perry, Weizhi Zhong, Jun Lei, Kathleen R Mulka, Hurley Ryan, Ruifeng Zhou, Elgin H. Akin, Anguo Liu, Wayne Mitzner, Irina Burd, Andrew Pekosz, Sabra L. Klein

**Author notes:** To whom correspondence should be addressed: Sabra L. Klein, Andrew Pekosz, & Irina Burd. co-first authors (Patrick S. Creisher, Jamie L. Perry).

## Abstract

SARS-CoV-2 infection during pregnancy is associated with severe COVID-19 and adverse fetal outcomes, but the underlying mechanisms remain poorly understood. Moreover, clinical studies assessing therapeutics against SARS-CoV-2 in pregnancy are limited. To address these gaps, we developed a mouse model of SARS-CoV-2 infection during pregnancy. Outbred CD1 mice were infected at embryonic day (E) 6, E10, or E16 with a mouse adapted SARS-CoV-2 (maSCV2) virus. Outcomes were gestational age-dependent, with greater morbidity, reduced anti-viral immunity, greater viral titers, and more adverse fetal outcomes occurring with infection at E16 (3^rd^ trimester-equivalent) than with infection at either E6 (1^st^ trimester-equivalent) or E10 (2^nd^ trimester-equivalent). To assess the efficacy of ritonavir-boosted nirmatrelvir (recommended for pregnant individuals with COVID-19), we treated E16-infected dams with mouse equivalent doses of nirmatrelvir and ritonavir. Treatment reduced pulmonary viral titers, decreased maternal morbidity, and prevented adverse offspring outcomes. Our results highlight that severe COVID-19 during pregnancy and adverse fetal outcomes are associated with heightened virus replication in maternal lungs. Ritonavir-boosted nirmatrelvir mitigated adverse maternal and fetal outcomes of SARS-CoV-2 infection. These findings prompt the need for further consideration of pregnancy in preclinical and clinical studies of therapeutics against viral infections.
