## Supplemental Table 1 for "Adverse outcomes in SARS-CoV-2 infected pregnant mice are gestational age-dependent and resolve with antiviral treatment"

### Sheet: Sheet1
Animal	Tissue Type	Log10 Absolute N1 Copy #	Log10 TCID50/ml
NP #1	Lung	3.471	2.86564
NP #2	Lung	3.65914	4.36564
NP #3	Lung	5.33	3.19897
NP #4	Lung	3.8276	4.5323
NP #5	Lung	3.08189	3.86564
E6 #1	Lung	3.35086	4.69897
E6 #2	Lung	3.26186	3.0323
E6 #3	Lung	3.68592	5.19897
E6 #4	Lung	3.48424	4.19897
E6 #5	Lung	3.99742	3.86564
E6 #6	Lung	3.80353	4.44897
E6 #7	Lung	3.48293	4.36564
E6 #8	Lung	3.33067	3.11564
E10 #1	Lung	2.88609	2.86564
E10 #2	Lung	3.55643	4.36564
E10 #3	Lung	3.23183	3.19897
E10 #4	Lung	3.66575	4.5323
E10 #5	Lung	3.74802	3.86564
E16 #1	Lung	5.66459	5.5323
E16 #2	Lung	6.55838	6.69897
E16 #3	Lung	4.17093	4.96255
E16 #4	Lung	5.19386	5.0323
E16 #5	Lung	5.92286	5.5323
E16 #6	Lung	5.54362	5.94897
E16 #7	Lung	5.00255	5.35288
E16 #8	Lung	6.37047	6.48283
E16 #9	Lung	5.37793	4.44897
E16 #10	Lung	4.94893	5.36564
NP #1	Serum	<2.51	<2.20
NP #2	Serum	<2.51	<2.20
NP #3	Serum	<2.51	<2.20
E6 #1	Serum	<2.51	<2.20
E6 #2	Serum	<2.51	<2.20
E6 #3	Serum	<2.51	<2.20
E10 #1	Serum	<2.51	<2.20
E10 #2	Serum	<2.51	<2.20
E10 #3	Serum	<2.51	<2.20
E16 #1	Serum	<2.51	<2.20
E16 #2	Serum	<2.51	<2.20
E16 #3	Serum	<2.51	<2.20
E10 #1	Placenta	<2.51	<2.20
E10 #2	Placenta	<2.51	<2.20
E10 #3	Placenta	<2.51	<2.20
E10 #4	Placenta	<2.51	<2.20
E10 #5	Placenta	<2.51	<2.20
E16 #1	Placenta	<2.51	<2.20
E16 #2	Placenta	<2.51	<2.20
E16 #3	Placenta	<2.51	<2.20
E16 #4	Placenta	<2.51	<2.20
E16 #5	Placenta	<2.51	<2.20
E16 #6	Placenta	<2.51	<2.20
E16 #7	Placenta	<2.51	<2.20
E16 #8	Placenta	<2.51	<2.20
E16 #9	Placenta	<2.51	<2.20
E16 #10	Placenta	<2.51	<2.20
E10 #1	Fetus	<2.51	<2.20
E10 #2	Fetus	<2.51	<2.20
E10 #3	Fetus	<2.51	<2.20
E10 #4	Fetus	<2.51	<2.20
E10 #5	Fetus	<2.51	<2.20
E16 #1	Fetus	<2.51	<2.20
E16 #2	Fetus	<2.51	<2.20
E16 #3	Fetus	<2.51	<2.20
E16 #4	Fetus	<2.51	<2.20
E16 #5	Fetus	<2.51	<2.20
E16 #6	Fetus	<2.51	<2.20
E16 #7	Fetus	<2.51	<2.20
E16 #8	Fetus	<2.51	<2.20
E16 #9	Fetus	<2.51	<2.20
E16 #10	Fetus	<2.51	<2.20
		LOD: 2.51	LOD: 2.20
